# m^6^A methylation regulates RNA axonal localisation and translation in developing neurons

**DOI:** 10.1101/2025.09.01.671701

**Authors:** Braulio Martinez De La Cruz, Simon Galkin, Shiqi Wang, Yuxuan Jing, Subramanian Raju Nurani, Pierre-Luc Germaine, Gerhard Schratt, Antonella Riccio

## Abstract

Methylation on adenosine N6 (m^6^A) is an abundant post-transcriptional modification of the RNA that regulates almost the entire lifespan of RNA transcripts, from splicing and nuclear export to RNA stability and translation. Peripheral localisation of RNA is an event common to most cells and especially relevant in neurons where transcripts are trafficked to subcellular compartments to promote growth and differentiation in axons, and synaptic functions in dendrites. Here we show that in developing sympathetic neurons, m^6^A modification regulates RNA transport and local translation in axons. Critically, Nerve Growth Factor (NGF), a neurotrophin essential for axon growth and neuronal survival, promotes the axonal localisation of methylated transcripts and inhibits protein synthesis of trafficking RNAs, preventing premature protein expression. Noticeably, the translation of the bifunctional mRNA *Trp53Inp2* depended on the methylation of the 3*’*UTR, further supporting the key role of m^6^A modification in determining mRNA fate. Mutation of *Trp53Inp2* m^6^A elements resulted in ectopic translation, defects of axon extension and neuronal death. Together, these data show that m^6^A is critical for RNA peripheral localisation and spatial regulation of protein expression.
