## Supplemental tables for "m^6^A methylation regulates RNA axonal localisation and translation in developing neurons": Supplementary Tables.xlsx

### Sheet: Table S1. Antibodies
Key resources
Reagent or resource	Source	Identifier
Rabbit anti-m6A	Abcam	ab151240
Rabbit anti-METTL3	Abcam	ab195352
Rabbit anti-phospho-METTL3	Merck Millipore	ABE2611
Rabbit anti-GAP43	Abcam	ab277627
Mouse anti-GAPDH	Abcam	mAbcam 9484
Mouse anti-Beta actin	Abcam	ab6276
Donkey anti-rabbit IgG HRP-linked	Cytiva	NA934V
Sheep anti-mouse IgG HRP-linked	Cytiva	NXA931V
Rabbit anti-H3 (total)	Millipore	06-755
Rabbit anti-Tp53inp2	Abcam	ab273012
Rabbit anti-TDP-43	ProteinTech	10782-2-AP
Goat anti-rabbit Alexa Fluore 568	Abcam	ab175471
Donkey anti-mouse Alexa Fluore 488	Abcam	ab150105
Mouse anti-METTL14	ThermoFisher	MA5-24707
Mouse anti-HSP90	Abcam	ab13492
Rabbit anti-HA	Abcam	ab9110
Mouse anti-Tmod2	Abcam	ab67407
Rabbit anti-Beta actin	Cell Signalling Technology	4970

### Sheet: Table S2 Primers
Target	Direction	Application	Sequence
Trp53inp2	Fwd	Sanger sequencing	ACCCGCCTCCATCTGGATA
	Rev		CCTCATTCTTGCCTTGGGGT
Trp53inp2	Fwd	qPCR	GCA CCT CCT GAA GAC TCC AA
	Rev		GGG TAA CAA ACC AGC TCT CG
Trp53inp2	Fwd	PCR	AAGATTCCAGGCTTGCCCTTT
	Rev		CGGGAGGGGTAACAAACCAG
Trp53inp2	Fwd	A to G mutagenesis	ctcaacccacctgcccccatctgcggc
	Rev		gccgcagatgggggcaggtgggttgag
Trp53inp2	Fwd	qPCR	TGGGGACAGGTGGGTTGAGAAGTA
	Rev		AGGGGTGGGTAGGGGTTACTC
Trp53inp2A695G	Fwd	qPCR	TGGGGGCAGGTGGGTTGAGAAGTA
	Rev		AGGGGTGGGTAGGGGTTACTC
GAPDH	Fwd	qPCR	GCGAGACCCCACTAACATCA
	Rev		GGCGGAGATGATGACCCTTT
Beta-actin	Fwd	qPCR	TCGAGTCGCGTCCACC
	Rev		GGGAGCATCGTCGCCC
Map1b	Fwd	qPCR	GTGGAAGCCACCGAACCG
	Rev		ACGATCGGATCCCCAGCTC
FluC negative control	Fwd	meRIP	ACACCCGAGGGGGATGATAA
	Rev		GGCGACGTAATCCACGATCT
Xist	Fwd	qPCR	TAAAGGCCTATGGCCCAGAAC
	Rev		GGGGCAGGTCTCATCTTCG

### Sheet: Table S3. RNA Seq Analysis
Process	Software	Version
CUSTOM_DUMPSOFTWAREVERSIONS	python, yaml	3.11.0, 6.0
CUSTOM_GETCHROMSIZES	getchromsizes	1.16.1
FASTQC	fastqc	0.11.9
FQ_SUBSAMPLE	fq	0.9.1
GTF_GENE_FILTER, SALMON_TX2GENE, SAMPLESHEET_CHECK	python	3.9.5
MAKE_TRANSCRIPTS_FASTA	rsem, star	1.3.1, 2.7.10a
SALMON_INDEX, SALMON_QUANT	salmon	1.10.1
SALMON_SE_GENE	bioconductor-summarizedexperiment, r-base	1.24.0, 4.1.1
SALMON_TXIMPORT	bioconductor-tximeta, r-base	1.12.0, 4.1.1
SAMTOOLS_FLAGSTAT, SAMTOOLS_IDXSTATS, SAMTOOLS_INDEX,	samtools	1.17
SAMTOOLS_SORT,
SAMTOOLS_STATS
STAR_ALIGN_IGENOMES	samtools, gawk, star	1.10, 5.1.0, 2.6.1d
TRIMGALORE	cutadapt, trimgalore	3.4, 0.6.7
UMITOOLS_DEDUP, UMITOOLS_PREPAREFORSALMON	umitools	1.1.4
Workflow	Nextflow, nf-core/rnaseq	22.10.7, 3.12.0

### Sheet: Table S4. Other Software
Program	Source	Version
Prism	Graphpad	10.5.0
FIJI	https://imagej.net/Fiji	2.16
ZEN Blue	Carl Zeiss Microscopy	3.2
